# Rere-dependent Retinoic Acid signaling controls brain asymmetry and handedness

**DOI:** 10.1101/578625

**Authors:** Michael Rebagliati, Gonçalo C. Vilhais-Neto, Alexandra Petiet, Merlin Lange, Arthur Michaut, Jean-Luc Plassat, Julien Vermot, Fabrice Riet, Vincent Noblet, David Brasse, Patrice Laquerrière, Delphine Cussigh, Sébastien Bedu, Nicolas Dray, Mohamed Sayed Gomaa, Claire Simons, Hamid Meziane, Stéphane Lehéricy, Laure Bally-Cuif, Olivier Pourquié

## Abstract

While the vertebrate brain appears largely bilaterally symmetrical in humans, it presents local morphological Left-Right (LR) asymmetries as, for instance, in the *petalia*. Moreover, higher functions such as speech or handedness are asymmetrically localized in the cortex. How these brain asymmetries are generated remains unknown. Here, we reveal a striking parallel between the control of bilateral symmetry in the brain and in the precursors of vertebrae called somites, where a “default” asymmetry is buffered by Retinoic Acid (RA) signaling. This mechanism is evident in zebrafish and mouse and, when perturbed in both species, it translates in the brain into lateralized alterations of patterning, neuronal differentiation and behavior. We demonstrate that altering levels of the mouse RA coactivator Rere results in subtle cortex asymmetry and profoundly altered handedness, linking patterning and function in the motor cortex. Together our data uncover a novel mechanism that could underlie the establishment of brain asymmetries and handedness in vertebrates.
