## Supplementary Table 1 for "Rere-dependent Retinoic Acid signaling controls brain asymmetry and handedness"

### Sheet: Sheet1
Supplementary Table 1
Krox asymmetry induced by BMS treatment persists at 24-26 hpf (24-29 somites stage) and shows no side bias
Column1	Column2	Column3	Column4	Column6	Column7
Experiment	Treatment	n asymm Krox r5	n symm Krox	p value	n L>R; n R>L
Expt. 1	DMSO	0	51
	10uM BMS204493	12	29	p 0.0001	9 L; 3 R
	25uM BMS	24	18	p 0.0001	8 L; 13 R
Expt. 2	DMSO	1	49		1L; 0R
	10 uM BMS	23	19	p 0.0001	9L; 14R
Expt. 3	DMSO	0	49
	10 uM BMS	17	15	p 0.0001	7L; 10R
Expt. 4	DMSO	0	20
	10 uM BMS	13	8	p 0.0001	8L; 5R
