## Supplementary Table 5 for "Rere-dependent Retinoic Acid signaling controls brain asymmetry and handedness"

### Sheet: Feuil1
Supplemental Table 5 Laterality index data for wt and bab het adult females in swimming assay
	CW: Clockwise
	CCW: Counterclockwise
			Day 1			Day 2			Day 3			Day 4
WT Female	Mean Laterality Index (LI.)		CW	CCW		CW	CCW		CW	CCW		CW	CCW
F1	0.642		5	4		18	12		20	13		29	7
F2	0.635		11	8		22	22		31	10		24	10
F3	0.558		13	10		24	15		24	12		15	24
F4	0.571		19	11		25	15		16	18		15	12
F5	0.399		7	26		14	28		22	25		57	41
F6	0.518		14	10		15	17		13	12		10	10
F7	0.44		7	8		15	24		8	33		15	6
F8	0.267		7	10		9	16		4	22		3	18
F9	0.898		33	6		54	9		64	5		71	3
F10	0.547		25	15		21	14		16	17		11	12
F11	0.4		10	10		12	16		16	28		12	27
F12	0.097		17	41		1	98		2	67		3	52
F13	0.12		6	37		4	44		5	39		9	53
F14	0.543		11	11		11	17		32	5		27	38
F15	0.466		24	50		22	56		45	36		76	32
F16	0.606		8	9		31	12		15	11		21	11
F17	0.675		19	11		61	24		59	9		36	39
F18	0.526		25	15		28	19		13	30		33	24
F19	0.515		27	26		13	8		15	14		22	31
F20	0.61		23	20		49	29		56	29		52	32
F21	0.549		8	9		23	18		17	12		11	8
F22	0.628		31	9		27	32		17	15		39	13
F23	0.552		14	13		49	9		23	39		28	31
F24	0.558		11	7		34	23		42	35		37	40
F25	0.821		14	7		28	7		38	3		56	7
F26	0.645		8	9		28	9		20	15		72	20
F27	0.788		40	20		98	20		173	9		62	26
F28	0.595		33	21		42	44		67	22		36	32
F29	0.382		6	5		34	47		41	57		10	60
F30	0.685		13	4		22	9		48	10		18	23
F31	0.728		11	5		29	10		23	12		28	6
F32	0.853		50	16		59	7		91	11		53	8
F33	0.74		20	12		37	20		42	10		87	12
F34	0.639		11	17		38	15		29	13		31	10
F35	0.737		11	5		22	13		19	5		37	7
F36	0.663		33	7		35	11		18	12		14	16
F37	0.688		30	6		19	12		32	26		34	11
F38	0.453		37	29		15	21		13	13		5	10
F39	0.378		2	6		6	9		7	15		12	10
F40	0.587		9	11		13	5		35	28		13	8
F41	0.949		63	2		72	8		100	3		105	5
	CW Clockwise
	CCW Counterclockwise
bab	Mean Laterality Index (LI.)		Day 1			Day 2			Day 3			Day 4
het female			CW	CCW		CW	CCW		CW	CCW		CW	CCW
F1	0.497		39	51		40	63		28	17		30	25
F2	0.168		7	31		1	46		9	38		14	37
F3	0.517		4	7		4	6		19	7		27	20
F4	0.6		19	12		17	7		15	14		27	21
F5	0.672		62	22		26	12		49	19		24	20
F6	0.355		12	35		8	10		11	12		12	38
F7	0.712		75	7		32	11		33	14		34	36
F8	0.494		14	19		40	41		32	20		36	45
F9	0.589		7	7		35	8		18	13		12	14
F10	0.283		25	18		14	109		6	144		21	32
F11	0.454		35	40		11	12		29	42		13	15
F12	0.6		11	6		34	16		12	22		31	12
F13	0.524		16	17		23	12		6	11		30	20
F14	0.674		61	20		11	5		21	13		14	8
F15	0.821		55	21		125	20		28	8		113	10
F16	0.266		2	48		9	19		21	48		16	24
F17	0.627		21	20		33	16		78	13		7	8
F18	0.32		7	11		4	32		12	22		18	24
F19	0.533		20	17		16	21		22	25		29	13
F20	0.77		44	9		33	18		66	14		63	18
F21	0.053		1	140		0	137		13	79		7	103
F22	0.305		8	15		16	31		12	33		19	53
F23	0.515		11	20		34	23		41	16		14	22
F24	0.309		10	20		10	22		7	32		9	13
F25	0.499		17	18		13	11		14	16		18	18
F26	0.07		10	60		5	77		1	108		6	85
F27	0.446		19	14		4	3		10	9		1	8
F28	0.538		18	21		9	4		14	14		12	12
F29	0.584		13	15		28	11		21	12		15	14
F30	0.204		0	17		4	7		5	25		6	15
F31	0.818		10	8		42	13		61	2		72	1
F32	0.708		20	7		14	16		11	3		21	4
F33	0.861		41	11		55	8		62	9		41	4
F34	0.373		12	52		23	41		40	30		19	32
F35	0.257		19	28		8	42		9	53		13	28
F36	0.846		73	22		75	6		53	14		62	7
F37	0.468		11	23		18	14		25	28		19	18
F38	0.36		18	25		16	32		12	15		8	25
F39	0.618		6	10		21	15		27	10		33	9
F40	0.201		0	0		5	13		8	20		6	19
