## Supplementary Table 6 for "Rere-dependent Retinoic Acid signaling controls brain asymmetry and handedness"

### Sheet: Feuil1
Supplemental Table 6 Laterality index data for wt and bab het adult males in swimming assay
	CW: Clockwise
	CCW: Counterclockwise
		Day 1			Day2			Day 3			Day4
WT Male	Mean Laterality Index (LI.)	CW	CCW		CW	CCW		CW	CCW		CW	CCW
M1	0.686	12	5		11	7		20	5		15	9
M2	0.412	12	14		13	16		9	22		13	16
M3	0.728	11	4		9	10		43	3		20	6
M4	0.545	9	10		11	26		28	9		17	9
M5	0.151	7	25		7	45		14	72		7	75
M6	0.395	12	19		22	16		11	37		20	32
M7	0.813	9	9		27	8		48	1		58	0
M8	0.653	14	11		13	8		26	8		20	10
M9	0.827	27	4		29	6		29	8		28	6
M10	0.395	24	12		10	25		13	33		12	23
M11	0.309	7	20		11	20		4	26		19	20
M12	0.342	6	20		6	26		11	19		21	15
M13	0.752	13	8		12	5		24	4		19	4
M14	0.671	13	8		20	7		26	8		19	15
M15	0.302	20	21		14	36		4	27		17	38
M16	0.773	14	8		35	5		23	9		37	6
M17	0.655	12	17		19	8		26	7		15	6
M18	0.255	11	26		3	28		13	24		15	40
M19	0.932	21	5		38	2		33	1		45	0
M20	0.056	6	45		3	46		1	67		2	68
M21	0.292	9	13		10	12		7	35		7	44
M22	0.431	1	6		13	12		10	12		23	15
M23	0.594	22	9		15	6		12	16		24	22
M24	0.699	19	12		19	9		22	7		26	9
M25	0.709	8	27		37	10		52	7		46	3
M26	0.514	10	9		3	13		17	19		27	4
M27	0.456	8	12		9	18		14	9		17	18
M28	0.41	5	8		9	16		18	9		8	27
M29	0.494	6	11		5	13		17	3
M30	0.707	7	2		16	11		15	5
M31	0.465	18	22		12	22		16	11
M32	0.377	18	12		10	21		11	42
M33	0.208	12	30		7	42		13	54
M34	0.515	5	11		31	8		14	18
M35	0.441	29	11		11	14		7	37
M36	0.69	16	11		24	10		37	11
M37	0.383	44	25		12	43		21	51
M38	0.545	17	12		16	26		4	2
M39	0.62	13	4		23	8		30	55
M40	0.404	13	37		31	31		29	35
	CW Clockwise
	CCW Counterclockwise
bab		Day1			Day2			Day 3			Day4
Het Male	Mean Laterality Index (LI.)	CW	CCW		CW	CCW		CW	CCW		CW	CCW
M1	0.423	30	8		17	12		2	39		7	19
M2	0.742	9	25		30	8		28	2		49	1
M3	0.56	5	1		22	21		14	29		17	13
M4	0.27	14	8		10	23		3	28		1	22
M5	0.397	12	6		2	15		4	7		7	9
M6	0.052	5	32		0	95		2	107		4	71
M7	0.545	19	15		14	8		12	15		20	17
M8	0.604	5	35		10	15		25	1		40	3
M9	0.298	8	22		12	21		16	20		6	45
M10	0.31	6	8		6	13		4	14		6	16
M11	0.42	13	17		11	30		18	18		12	13
M12	0.144	5	11		4	24		0	36		5	37
M13	0.226	12	68		18	53		34	51		11	99
M14	0.059	5	30		3	38		1	52		0	67
M15	0.382	10	8		6	8		6	12		4	15
M16	0.552	14	13		9	12		11	12		18	5
M17	0.793	21	12		53	5		37	11		40	7
M18	0.335	8	16		11	17		7	26		2	3
M19	0.691	19	41		52	25		72	4		56	12
M20	0.587	20	14		20	10		9	14		21	9
M21	0.733	19	18		21	5		19	6		17	3
M22	0.646	15	8		15	7		12	4		12	12
M23	0.507	9	13		20	18		16	18		31	19
M24	0.09	3	37		8	40		5	60		3	72
M25	0.795	19	4		33	4		23	6		10	5
M26	0.791	7	7		18	5		47	2		48	4
M27	0.858	20	3		27	2		29	4		18	6
M28	0.445	10	18		13	14		6	16		12	6
M29	0.966	65	9		61	1		93	0		97	0
M30	0.94	37	9		64	0		64	3		59	0
M31	0.403	53	89		96	129		85	123
M32	0.228	17	61		41	132		46	154
M33	0.905	127	16		199	27		214	12
M34	0.19	20	42		9	129		27	121
M35	0.732	55	77		134	24		109	8
M36	0.762	67	39		97	10		86	29
M37	0.427	43	61		31	69		67	53
M38	0.701	65	37		123	66		160	36
M39	0.643	43	58		97	87		217	5
M40	0.766	107	8		74	46		82	27
M41	0.555	28	43		51	23		60	43
M42	0.166	40	136		14	155		34	148
M43	0.829	65	17		165	7		130	47
M44	0.68	26	17		78	35		50	17
M45	0.572	28	8		33	34		21	26
