## Supplementary Table 7 for "Rere-dependent Retinoic Acid signaling controls brain asymmetry and handedness"

### Sheet: Feuil1
Supplemental Table 7. Degree of Lateralization Index (D.L.) data for wild type and bab het adult females in swimming assay
WT females	Mean Laterality Index (L.I.)	Converted (D.L.)
	0.097	0.903
	0.12	0.88
	0.267	0.733
	0.378	0.622
	0.382	0.618
	0.399	0.601
	0.4	0.6
	0.44	0.56
	0.453	0.547
	0.466	0.534
	0.515	0.515
	0.518	0.518
	0.526	0.526
	0.543	0.543
	0.547	0.547
	0.549	0.549
	0.552	0.552
	0.558	0.558
	0.558	0.558
	0.571	0.571
	0.587	0.587
	0.595	0.595
	0.606	0.606
	0.61	0.61
	0.628	0.628
	0.635	0.635
	0.639	0.639
	0.642	0.642
	0.645	0.645
	0.663	0.663
	0.675	0.675
	0.685	0.685
	0.688	0.688
	0.728	0.728
	0.737	0.737
	0.74	0.74
	0.788	0.788
	0.821	0.821
	0.853	0.853
	0.898	0.898
	0.949	0.949
Bab Het females	Mean Laterality Index (L.I.)	Converted (D.L.)
	0.053	0.947
	0.07	0.93
	0.168	0.832
	0.201	0.799
	0.204	0.796
	0.257	0.743
	0.266	0.734
	0.283	0.717
	0.305	0.695
	0.309	0.691
	0.32	0.68
	0.355	0.645
	0.36	0.64
	0.373	0.627
	0.446	0.554
	0.454	0.546
	0.468	0.532
	0.494	0.506
	0.497	0.503
	0.499	0.501
	0.515	0.515
	0.517	0.517
	0.524	0.524
	0.533	0.533
	0.538	0.538
	0.584	0.584
	0.589	0.589
	0.6	0.6
	0.6	0.6
	0.618	0.618
	0.627	0.627
	0.672	0.672
	0.674	0.674
	0.708	0.708
	0.712	0.712
	0.77	0.77
	0.818	0.818
	0.821	0.821
	0.846	0.846
	0.861	0.861
