## Supplementary Table 8 for "Rere-dependent Retinoic Acid signaling controls brain asymmetry and handedness"

### Sheet: Feuil1
Supplemental Table 8. Degree of Lateralization Index (D.L.) data for wild type and bab het adult males in swimming assay
WT Males	Mean Laterality Index (LI.)	Converted (D.L.)
	0.056	0.944
	0.151	0.849
	0.208	0.792
	0.255	0.745
	0.292	0.708
	0.302	0.698
	0.309	0.691
	0.342	0.658
	0.377	0.623
	0.383	0.617
	0.395	0.605
	0.395	0.605
	0.404	0.596
	0.41	0.59
	0.412	0.588
	0.431	0.569
	0.441	0.559
	0.456	0.544
	0.465	0.535
	0.494	0.506
	0.514	0.514
	0.515	0.515
	0.545	0.545
	0.545	0.545
	0.594	0.594
	0.62	0.62
	0.653	0.653
	0.655	0.655
	0.671	0.671
	0.686	0.686
	0.69	0.69
	0.699	0.699
	0.707	0.707
	0.709	0.709
	0.728	0.728
	0.752	0.752
	0.773	0.773
	0.813	0.813
	0.827	0.827
	0.932	0.932
bab
Het Males	Mean Laterality Index (LI.)	Converted (D.L.)
	0.052	0.948
	0.059	0.941
	0.09	0.91
	0.144	0.856
	0.166	0.834
	0.19	0.81
	0.226	0.774
	0.228	0.772
	0.27	0.73
	0.298	0.702
	0.31	0.69
	0.335	0.665
	0.382	0.618
	0.397	0.603
	0.403	0.597
	0.42	0.58
	0.423	0.577
	0.427	0.573
	0.445	0.555
	0.507	0.507
	0.545	0.545
	0.552	0.552
	0.555	0.555
	0.56	0.56
	0.572	0.572
	0.587	0.587
	0.604	0.604
	0.643	0.643
	0.646	0.646
	0.68	0.68
	0.691	0.691
	0.701	0.701
	0.732	0.732
	0.733	0.733
	0.742	0.742
	0.762	0.762
	0.766	0.766
	0.791	0.791
	0.793	0.793
	0.795	0.795
	0.829	0.829
	0.858	0.858
	0.905	0.905
	0.94	0.94
	0.966	0.966
